# B7-H3 Orchestrates Fibro-Immune Spatial states in Pancreatic Cancer

**DOI:** 10.64898/2026.11.16.762837

**Authors:** Assya Legrini, Tengyu Zhang, Mari-Claire McGuigan, Colin Wood, Leonor Patricia Schubert Santana, Luke McNickle, Phimmada Hatthakarnkul, Kathryn Pennel, Claire Kennedy Dietrich, Yoana Doncheva, Ghazal Latifi, Josefina Martinez Vasquez, Holly Leslie, Jean Quinn, Colin Nixon, Kai Rakovic, Alexandra S McLaren, Michael Doukas, Joanne Edwards, Nigel B Jamieson

**Affiliations:** School of Cancer Sciences, University of Glasgow, Glasgow, United Kingdom; University Department of Surgery, Glasgow Royal Infirmary, Glasgow, United Kingdom; Histology Department, Cancer Research UK Scotland Institute, Glasgow, United Kingdom; Department of Pathology, Erasmus MC-University Medical Centre Rotterdam, Rotterdam, The Netherlands

## Abstract

Pancreatic ductal adenocarcinoma (PDAC) remains one of the most lethal cancers in the western world and is largely resistant to treatment. A major barrier to effective treatment is the highly desmoplastic, immunosuppressive tumour microenvironment, where the organisation of tumour and stromal cells limit immune infiltration. B7-H3 (*CD276*) is an emerging immune checkpoint marker investigated in phase I and Ib/2 clinical trials in PDAC, yet its biological role within the tumour environment remains poorly understood. We performed an integrated multiscale spatial profiling study to map B7-H3 expression across regional and single-cell spatial contexts in treatment-naïve resected human PDAC. Our results demonstrate that B7-H3 is not simply overexpressed in cancer but may act as a spatial organiser of the PDAC microenvironment, associated with a transition from epithelial-intrinsic tumour architecture to fibro-inflammatory immune states that underpin immune suppression, aggressive disease and poor prognosis.

**Graphical abstract:** 
