## Supplemental Table1 for "B7-H3 Orchestrates Fibro-Immune Spatial states in Pancreatic Cancer"

### Sheet: Supplemental Table 1
Pathway	pval	FDR	Expression Score	Normalized expression Score	Size	Segment	Pathway group	Description
Type I Interferon Signaling	4.43291e-16	6.92642e-15	0.759482	2.84176	62	PanCk	Immune	Type I interferon signaling driving antiviral responses and immune activation.
Proteasome	2.72099e-15	3.40124e-14	0.713228	2.77364	75	PanCk	Metabolism	Protein degradation via ubiquitinâ€“proteasome system.
Type I Interferon Signaling	4.58077e-13	9.15586e-12	0.684281	2.66633	62	aSMA	Immune	Type I interferon signaling driving antiviral responses and immune activation.
Apoptosis	2.09325e-21	1.30828e-19	0.556422	2.57822	269	PanCk	Cell Death	Programmed cell death pathways controlling cellular survival and stress responses.
Myc	1.88511e-11	1.12209e-10	0.62471	2.51475	93	PanCk	Cell Cycle	MYC-driven transcriptional programs regulating proliferation and metabolism.
Interferon Response Genes	1.36907e-10	6.58207e-10	0.635732	2.47514	78	PanCk	Immune	Interferon-driven antiviral and immune activation pathways.
Cell Cycle	3.11831e-32	3.89789e-30	0.485774	2.46263	645	PanCk	Cell Cycle	Regulation of DNA replication, mitosis, and cell proliferation.
Senescence	1.31423e-18	3.28558e-17	0.524291	2.4557	285	PanCk	Cell Cycle	Cellular senescence associated with growth arrest and inflammatory signaling.
Ribosome	2.5788e-18	5.37251e-17	0.526719	2.44557	277	PanCk	Metabolism	Protein synthesis machinery and translational regulation.
IL-1 Signaling	4.04872e-12	3.37393e-11	0.569857	2.43824	137	PanCk	Immune	Pro-inflammatory cytokine signaling driving immune activation and stromal responses.
Proteasome	1.39952e-09	8.76019e-09	0.601503	2.43069	75	aSMA	Metabolism	Protein degradation via ubiquitinâ€“proteasome system.
PDGF Signaling	1.10543e-08	5.97279e-08	0.641369	2.42895	54	aSMA	Signaling	PDGF signaling promoting stromal activation and proliferation.
Interferon Response Genes	2.98579e-09	1.77725e-08	0.591572	2.41215	78	aSMA	Immune	Interferon-driven antiviral and immune activation pathways.
HIF1 Signaling	4.40195e-12	3.43903e-11	0.535812	2.35991	168	PanCk	Signaling	Hypoxia-induced signaling regulating angiogenesis, metabolism, and tumor adaptation.
Apoptosis	2.21483e-16	1.38427e-14	0.486879	2.35762	269	aSMA	Cell Death	Programmed cell death pathways controlling cellular survival and stress responses.
EMT	2.53369e-11	2.96383e-10	0.528794	2.32997	141	aSMA	Development/Extracellular Matrix	Developmental program driving cell plasticity, invasion, and fibrosis.
Notch Signaling	1.19467e-13	3.73335e-12	0.48998	2.32961	224	aSMA	Signaling	Notch pathway regulating cell fate decisions and differentiation.
Lysosome	2.14585e-10	1.57783e-09	0.532095	2.31209	127	aSMA	Metabolism	Lysosomal degradation and recycling pathways maintaining cellular homeostasis.
Type I Interferon Signaling	3.71923e-13	4.15878e-12	0.737552	2.24469	62	TME	Immune	Type I interferon signaling driving antiviral responses and immune activation.
MET Signaling	2.66782e-07	1.01054e-06	0.552636	2.23321	75	aSMA	Signaling	Receptor tyrosine kinase signaling promoting proliferation, survival, and migration.
Hedgehog Signaling	3.25685e-11	3.13158e-10	0.476173	2.22032	196	aSMA	Signaling	Developmental signaling pathway involved in tissue patterning and tumor growth.
Apoptosis	6.75916e-21	4.15689e-19	0.590584	2.0876	269	TME	Cell Death	Programmed cell death pathways controlling cellular survival and stress responses.
EMT	2.4826e-14	3.07812e-13	0.622432	2.06605	141	TME	Development/Extracellular Matrix	Developmental program driving cell plasticity, invasion, and fibrosis.
Type II Interferon Signaling	8.64575e-10	4.62359e-09	0.636357	1.99715	87	TME	Immune	Type II interferon (IFN-Î³) signaling regulating immune responses and antigen presentation.
Mitochondrial Metabolism / TCA	4.93202e-17	1.5166e-15	0.559724	1.97893	275	TME	Metabolism	Energy production and metabolic regulation via mitochondrial TCA cycle activity.
Neutrophil degranulation	6.04244e-23	7.4322e-21	0.539636	1.96572	472	TME	Immune	Release of granules from neutrophils contributing to inflammation and host defense.
MET Signaling	1.21958e-08	5.1727e-08	0.632807	1.95145	75	TME	Signaling	Receptor tyrosine kinase signaling promoting proliferation, survival, and migration.
Lysosome	7.92876e-11	5.41799e-10	0.594713	1.94948	127	TME	Metabolism	Lysosomal degradation and recycling pathways maintaining cellular homeostasis.
p53 Signaling	2.8102e-12	2.65889e-11	0.557043	1.92751	206	TME	Cell Cycle	Tumor suppressor pathway controlling DNA damage response and apoptosis.
Senescence	1.87337e-14	2.88031e-13	0.538299	1.90618	285	TME	Cell Cycle	Cellular senescence associated with growth arrest and inflammatory signaling.
Secretion System	0.0275059	0.0435219	-0.261833	-1.2884	472	aSMA	Metabolism	Vesicle trafficking and protein secretion pathways.
Lectins	0.00747632	0.0116404	-0.3608	-1.53348	183	TME	Immune	Carbohydrate-binding lectin pathways involved in pathogen recognition and immune signaling.
Receptors	1.94064e-07	7.58063e-07	-0.288014	-1.54374	1463	aSMA	Signaling	General receptor-mediated signaling processes.
Proteases	3.43926e-05	8.59814e-05	-0.305978	-1.56703	767	aSMA	Development/Extracellular Matrix	Proteolytic pathways involved in matrix degradation and signaling regulation.
Receptors	2.56276e-10	1.18646e-09	-0.324145	-1.66509	1463	PanCk	Signaling	General receptor-mediated signaling processes.
Matrix Remodeling and Metastasis	0.00385197	0.00678164	-0.416821	-1.67706	130	PanCk	Development/Extracellular Matrix	Extracellular matrix remodeling and invasion pathways associated with metastasis.
Hormones	0.00267334	0.00469743	-0.450623	-1.71965	118	TME	Signaling	Hormone-mediated signaling regulating growth, metabolism, and differentiation.
Proteases	2.12052e-07	6.31106e-07	-0.355156	-1.73699	767	PanCk	Development/Extracellular Matrix	Proteolytic pathways involved in matrix degradation and signaling regulation.
Lectins	0.000352318	0.000786425	-0.412909	-1.79504	183	aSMA	Immune	Carbohydrate-binding lectin pathways involved in pathogen recognition and immune signaling.
GPCRs	1.24234e-08	5.97279e-08	-0.348386	-1.80202	841	aSMA	Signaling	G-protein coupled receptor signaling controlling diverse cellular responses including migration and cytokine signaling.
Complement System	0.00177297	0.0035178	-0.460915	-1.81938	103	aSMA	Immune	Innate immune cascade mediating opsonization, inflammation, and cell lysis.
Complement System	0.000323271	0.000641328	-0.496013	-1.82953	103	TME	Immune	Innate immune cascade mediating opsonization, inflammation, and cell lysis.
Angiotensin System	0.022636	0.0345061	-0.638665	-1.88681	23	PanCk	Signaling	Reninâ€“angiotensin signaling regulating vascular tone, inflammation, and tumorâ€“stroma interactions.
Hormones	0.000585136	0.00112526	-0.481246	-1.9007	118	PanCk	Signaling	Hormone-mediated signaling regulating growth, metabolism, and differentiation.
NO Signaling	0.00711345	0.0123497	-0.62083	-1.90421	29	aSMA	Signaling	Nitric oxide signaling involved in vascular regulation and immune modulation.
GPCRs	3.52206e-11	1.83441e-10	-0.385748	-1.90443	841	PanCk	Signaling	G-protein coupled receptor signaling controlling diverse cellular responses including migration and cytokine signaling.
Lectins	2.04754e-05	4.73969e-05	-0.473627	-2.00659	183	PanCk	Immune	Carbohydrate-binding lectin pathways involved in pathogen recognition and immune signaling.
NO Signaling	0.00277686	0.00495869	-0.678693	-2.10568	29	PanCk	Signaling	Nitric oxide signaling involved in vascular regulation and immune modulation.
Complement System	5.5099e-06	1.40559e-05	-0.575526	-2.20878	103	PanCk	Immune	Innate immune cascade mediating opsonization, inflammation, and cell lysis.
Host Defense Peptides	3.89791e-07	1.29579e-06	-0.651017	-2.2842	86	TME	Immune	Antimicrobial peptides contributing to innate immune defense and inflammation.
Hormones	7.97668e-07	2.75382e-06	-0.567865	-2.30354	118	aSMA	Signaling	Hormone-mediated signaling regulating growth, metabolism, and differentiation.
Host Defense Peptides	1.00932e-07	4.06983e-07	-0.640185	-2.44466	86	aSMA	Immune	Antimicrobial peptides contributing to innate immune defense and inflammation.
Host Defense Peptides	4.84297e-09	1.83446e-08	-0.687591	-2.56763	86	PanCk	Immune	Antimicrobial peptides contributing to innate immune defense and inflammation.
Supplemental Table 1. Top significant enriched pathways in B7-H3high segments in treatment naive pancreatic cancer validation cohort. Expression score and normalized expression score show the enrichment level of the pathways, and size indicates that number of genes contributing to the pathays. Description of pathway and overall pathway group are also indicated. All values are shown per segment. S…
