## Supplemental Table2 for "B7-H3 Orchestrates Fibro-Immune Spatial states in Pancreatic Cancer"

### Sheet: Supplemental Table 2
Parent Cell type	Final Subcluster	Inferred Biological State	Number of cells
B01_CD19-CD20-CCR7	B Cell	Follicular B cell	1610
B02_CD19-CD38-CD27-ICAM1	B Cell	Plasma cell	621
B03_CD19-CD38-ICAM1	B Cell	Plasmablast	1112
E01_EpCAM-LAMP1-EGFR	Epithelium	Secretory Epithelium	4255
E02_EpCAM-iNOS-TCF7-STING	Epithelium	Inflammed Epithelium	262
E03_EpCAM-LAMP1-B7H3	Epithelium	Immunomodulatory Epithelium	1793
E04_EpCAM-STING-Her2	Epithelium	Inflammed Epithelium	1113
E05_EpCAM-TCF7-Ki67-p53	Epithelium	Proliferative Epithelium	3460
E06_EpCAM-BetaCatenin-panRAS-EGFR	Epithelium	Siganlling Epithelium , viusally mixed acinar/dysplastic	6724
E07_EpCAM-BetaCatenin-CD56-EGFR	Epithelium	Signalling Epithelium (Islet adjacent), visually acinar	6858
E08_EpCAM-LAMP1-CD127	Epithelium	Secretory Epithelium	1222
E09_EpCAM-LAMP1-CD15	Epithelium	Secretory Epithelium	6504
E10_EpCAM-CD11b-BetaCatenin-PDL1	Epithelium	Myeloid interacting (checkpoint high) Epithelium	5087
E11_EpCAM-CCR7-Her2-p53	Epithelium	TLS associated Epithelium	89
E12_EpCAM-iNOS	Epithelium	Inflammed Epithelium	598
E13_EpCAM-CD15-CD127-NFkBp65	Epithelium	Inflammed Epithelium	5390
E14_EpCAM-BetaCatenin-panRAS	Epithelium	WNT/RAS active Epithelium	4967
E15_EpCAM-CD15-LAMP1-p53	Epithelium	Stressed Epithelium	3540
E16_EpCAM-LAMP1-CD127-panRAS	Epithelium	Secretory Epithelium	653
E17_EpCAM-HLADR-STING	Epithelium	Inflammed Epithelium	628
EFM01_CD31-ICAM1	Endothelial/Fibroblast mix	Angiogenic ECM rich vascular endothelium	420
EFM01_CD31-ICAM1	Endothelial/Fibroblast mix	Angiogenic vascular endothelium	4466
EFM01_CD31-ICAM1	Endothelial/Fibroblast mix	EMT vascular endothelium	3560
EFM01_CD31-ICAM1	Endothelial/Fibroblast mix	Inflammed vascular endothelium	8961
EFM02_SMA-Fibronectin	Fibroblast/Endothelial mix	Angiogenic ECM rich vascular endothelium	309
EFM02_SMA-Fibronectin	Fibroblast/Endothelial mix	Angiogenic vascular endothelium	3278
EFM02_SMA-Fibronectin	Fibroblast/Endothelial mix	EMT vascular endothelium	780
EFM02_SMA-Fibronectin	Fibroblast/Endothelial mix	Inflammed vascular endothelium	6020
F01_Fibronectin-CD34-BCL2-p53	Fibroblast	Stressed myofibroblast	3817
F02_Fibronectin-SMA-ILb-Ki67	Fibroblast	inflammatory myofibroblast	2539
F03_Fibronectin-SMA-ILb-CD34	Fibroblast	inflammatory myofibroblast	2109
F04_Fibronectin-CCR7-Ki67	Fibroblast	proliferative myofibroblast	352
F05_Fibronectin-B7H3-PDL2-CD39	Fibroblast	myCAF immune	7887
F06_Fibronectin-B7H3-Tim3	Fibroblast	myCAF	11089
F07_Fibronectin-IL1b	Fibroblast	iCAF	1645
M01_CD68-CD38-Vimentin	Macrophage	Lipid-laden macrophages	2649
M02_CD163-Il1b	Macrophage	Inflammatory macrophages	1850
M04_CD68-IL1b-CD14	TAM	Inflammatory TAMs	1323
M05_CD163-HLADR-CD16	Monocyte	Intermediate monocyte	5491
M06_CD68-LAMP1-HLADR	Monocyte	Classical monocyte	220
M08_CD163-CD16	Macrophage	Suppressive macrophage	2824
M09_CD163-CD16-Fibronectin	TAM	Immunosuppressive TAM (matrix associated)	15336
M10_CD163-HLADR-FABP4	TAM	Lipid-handling TAMS	5600
NE01_CD15-STING-VISTA	Neutrophil	Inflammatory neutrophils	1859
NE02_CD15-STING-PDL1	Neutrophil	Canonical neutrophil	5775
NK01_CD56-CD38-HLADR	NK	Activated NK	1042
T01_CD3-GZMA-CD27	T Cell	Memory T cell	303
T02_CD3-CD8-GZMA-CD27	T Cell	CD8 T cell	4953
T03_CD3-CD4-ICOS-CCR7	T Cell	CD4 T cell	4797
N01_CD56	Endorcine	Islets of Langerhans	3183
Supplemental Table 2 . Final cell type subclusters and associated parent cell type in treatment naive pancreatic cancer validation cohort, inferred biological state and the number of cells per subcluster are indicated
